# Phylogenetic evidence for asparagine to aspartic acid protein editing of N-glycosylated SARS-CoV-2 viral proteins by NGLY1 deglycosylation/deamidation suggests an unusual vaccination strategy

**DOI:** 10.1101/2021.09.11.459891

**Authors:** Gary Ruvkun, Fei Ji, Ruslan I. Sadreyev

**Affiliations:** Department of Molecular Biology Massachusetts General Hospital, Simches Research Building, Boston MA 02114; Department of Genetics, Harvard Medical School, Simches Research Building, Boston MA 02114

**Author notes:** Corresponding author Gary Ruvkun.

## Abstract

Many viral proteins, including multiple SARS-CoV-2 proteins, are secreted via the endoplasmic reticulum, and viral particles are assembled and exported in ER-associated replication compartments. Viral coat proteins such as the SARS-CoV-2 Spike protein are N-glycosylated at NxS/T sites as they enter the ER. N-glycosylated sites in many eukaryotic proteins are deglycosylated by the NGLY1/PNG-1 deglycosylation enzyme which also deamidates the N-glycosylated asparagine to aspartic acid, thus editing the target protein sequence. Proteomic analysis of mammalian cell lines has revealed deamidation of many host N-glycosylated asparagines to aspartic acid by NGLY1/PNG-1 on peptides that are presented by mammalian HLA for immune surveillance. The key client protein for NGLY1/PNG-1 deglycosylation and N to D protein editing was revealed by genetic analysis of *C. elegans* proteasome regulation to be the intact endoplasmic reticulum-transiting SKN-1A transcription factor. Strikingly, an analysis of cancer cell genetic dependencies for growth revealed that the mammalian orthologue of SKN-1A, NRF1 (also called NFE2L1) is required by a highly correlated set of cell lines as NGLY1/PNG-1, supporting that NGLY1/PNG-1 and NRF1 act in the same pathway. NGLY1/PNG-1 edits N-glycosylated asparagines on the intact SKN-1 protein as it is retrieved by ERAD from the ER to in turn activate the transcription of target proteasomal genes. The normal requirement for NGLY1/PNG-1 editing of SKN-1A can be bypassed by a genomic substituion of N to D in four NxS/T N-glycosylation motifs of SKN-1A. Thus NGLY1/PNG-1-mediated N to D protein editing is more than a degradation step for the key client protein for proteasomal homeostasis in *C. elegans* or tumor growth in particular mammalian cell lines, SKN-1A/NRF1. In addition, such N to D substitutions in NxS/T N-glycosylation motifs occur in evolution: N to D substitutions are observed in phylogenetic comparisons of SKN-1A between nematode species that diverged hundreds of millions of years ago or of the vertebrate NRF1 between disparate vertebrates. Genomic N to D mutations bypass the many steps in N-glycosylation in the ER and deglycosylation-based editing of N to D, perhaps based on differences in the competency of divergent species for various N-glycosylation or deglycosylation steps.
