## Supplemental Table 2 for "Phylogenetic evidence for asparagine to aspartic acid protein editing of N-glycosylated SARS-CoV-2 viral proteins by NGLY1 deglycosylation/deamidation suggests an unusual vaccination strategy"

### Sheet: Sheet1
Species	Organism	Protein names	start	end	peptide	Position in peptide	Site-5	Site	Site+5	# of BLAST hit in ID95 ncbi virus	pct_N	pct_D	pct_S/T
Betacoronavirus 1	Human coronavirus OC43 (HCoV-OC43)	Replicase polyprotein 1ab (pp1ab) (ORF1ab polyprotein) [Cleaved into: Non-structural protein 1 (nsp1) (p28); Non-structural protein 2 (nsp2) (p65); Non-structural protein 3 (nsp3) (EC 3.4.19.12) (EC 3.4.22.69) (PL1-PRO/PL2-PRO) (PL1/PL2) (Papain-like proteinases 1/2) (p210); Non-structural protein 4 (nsp4) (Peptide HD2) (p44); 3C-like proteinase (3CL-PRO) (3CLp) (EC 3.4.22.-) (M-PRO) (nsp5) (p27)…	5181	5236	HTMLVKMDGDDVYLPYPNPSRILGAGCFVDDLLKTDSVLLIERFVSLAIDAYPLVY	18	YLPYP	NPS	RILGA	476	2	97	100
Betacoronavirus 1	Human coronavirus OC43 (HCoV-OC43)	Replicase polyprotein 1ab (pp1ab) (ORF1ab polyprotein) [Cleaved into: Non-structural protein 1 (nsp1) (p28); Non-structural protein 2 (nsp2) (p65); Non-structural protein 3 (nsp3) (EC 3.4.19.12) (EC 3.4.22.69) (PL1-PRO/PL2-PRO) (PL1/PL2) (Papain-like proteinases 1/2) (p210); Non-structural protein 4 (nsp4) (Peptide HD2) (p44); 3C-like proteinase (3CL-PRO) (3CLp) (EC 3.4.22.-) (M-PRO) (nsp5) (p27)…	5153	5208	YQNNVFMSESKCWVEHDINNGPHEFCSQHTMLVKMDGDDVYLPYPNPSRILGAGCF	46	YLPYP	NPS	RILGA	478	2	97	99
Influenza A virus	Influenza A virus (strain A/Goose/Guangxi/345/2005 H5N1 genotype G)	Polymerase basic protein 2 (RNA-directed RNA polymerase subunit P3)	729	759	GDVVLVMKRKRNSSILTDSQTATKRIRMAIN	12	MKRKR	NSS	ILTDS	213	3	96	99
Influenza A virus	Influenza A virus (strain A/Malaysia:Malaya/302/1954 H1N1)	Polymerase basic protein 2	561	616	KIQWSQNPTMLYNKLEFEPFQSLVPKAIRGQYSGFVRTLFQQMRDVLGTFDTTQII	7	IQWSQ	NPT	MLYNK	219	5	91	94
Bat coronavirus 1B	Bat coronavirus 1B	ORF1ab polyprotein	4789	4844	CIAARDVVVTNLNKSAGYPLNKFGKAGLYYEALSYEEQDALYAVTKRNILPTMTQL	13	VVTNL	NKS	AGYPL	477	17	81	99
Human coronavirus NL63	Human coronavirus NL63 (HCoV-NL63)	Replicase polyprotein 1ab (pp1ab) (ORF1ab polyprotein) [Cleaved into: Non-structural protein 1 (nsp1) (p9); Non-structural protein 2 (nsp2) (p87); Non-structural protein 3 (nsp3) (EC 3.4.19.12) (EC 3.4.22.-) (PL1-PRO/PL2-PRO) (PLP1/PLP2) (Papain-like proteinases 1/2) (p195); Non-structural protein 4 (nsp4) (Peptide HD2); 3C-like proteinase (3CL-PRO) (3CLp) (EC 3.4.22.-) (M-PRO) (nsp5) (p34); Non-…	4537	4592	NKSAGWPLNKFGKASLYYESISYEEQDALFALTKRNVLPTMTQLNLKYAISGKERA	1	-----	NKS	AGWPL	477	17	81	99
Influenza B virus	Influenza B virus (strain B/Memphis/6/1986)	Hemagglutinin [Cleaved into: Hemagglutinin HA1 chain; Hemagglutinin HA2 chain] (Fragment)	449	504	SQIELAVLLSNEGIINSEDEHLLALERKLKKMLGPSAVDIGNGCFETKHKCNQTCL	52	TKHKC	NQT	CL---	501	19	80	25
Influenza B virus	Influenza B virus	Hemagglutinin HA2	113	168	EHLLALERKLKKMLGPSAVDIGNGCFETKHKCNQTCLDRIAAGTFNAGEFSLPTFD	33	TKHKC	NQT	CLDRI	501	19	80	24
Influenza B virus	Influenza B virus (B/Brisbane/60/2008)	Hemagglutinin (Fragment)	477	532	LLALERKLKKMLGPSAVEIGNGCFETKHKCNQTCLDRIAAGTFDAGEFSLPTFDSL	31	TKHKC	NQT	CLDRI	501	19	80	24
Influenza B virus	Influenza B virus (strain B/Beijing/1/1987)	Hemagglutinin [Cleaved into: Hemagglutinin HA1 chain; Hemagglutinin HA2 chain]	477	532	LLALERKLKKMLGPSAVDIGNGCFETKHKCNQTCLDRIAAGTFNAGEFSLPTFDSL	31	TKHKC	NQT	CLDRI	501	19	80	24
Influenza B virus	Influenza B virus (strain B/Bonn/1943)	Hemagglutinin [Cleaved into: Hemagglutinin HA1 chain; Hemagglutinin HA2 chain] (Fragment)	477	532	MLGPSAVDIGNGCFETKHKCNQTCLDRIAARTFSAGEFSLPTFDSLNITAASLNDD	21	TKHKC	NQT	CLDRI	501	19	80	24
Influenza B virus	Influenza B virus (strain B/England/222/1982)	Hemagglutinin [Cleaved into: Hemagglutinin HA1 chain; Hemagglutinin HA2 chain]	477	532	ALERKLKKMLGPSAVDIGNGCFETKHKCNQTCLDRIAAGTFNAGEFSLPTFDSLNI	29	TKHKC	NQT	CLDRI	501	19	80	24
Influenza B virus	Influenza B virus (strain B/Maryland/1959)	Hemagglutinin [Cleaved into: Hemagglutinin HA1 chain; Hemagglutinin HA2 chain] (Fragment)	449	504	LAVLLSNEGIINSEDEHLLALERKLKKMLGPSAVEIGNGCFETKHKCNQTCLDRIA	48	TKHKC	NQT	CLDRI	501	19	80	24
Influenza B virus	Influenza B virus (strain B/Memphis/6/1986)	Hemagglutinin [Cleaved into: Hemagglutinin HA1 chain; Hemagglutinin HA2 chain] (Fragment)	477	532	LKKMLGPSAVDIGNGCFETKHKCNQTCLDRIAAGTFNAGEFSLPTFDSLNITAASL	24	TKHKC	NQT	CLDRI	501	19	80	24
Influenza B virus	Influenza B virus (strain B/USSR/100/1983)	Hemagglutinin [Cleaved into: Hemagglutinin HA1 chain; Hemagglutinin HA2 chain] (Fragment)	477	532	KMLGPSAVDIGNGCFETKHKCNQTCLDRIAAGTFNAGEFSLPTFDSLNITAASLND	22	TKHKC	NQT	CLDRI	501	19	80	24
Influenza B virus	Influenza B virus (strain B/Victoria/2/1987)	Hemagglutinin [Cleaved into: Hemagglutinin HA1 chain; Hemagglutinin HA2 chain]	477	532	LLALERKLKKMLGPSAVEIGNGCFETKHKCNQTCLDRIAAGTFNAGEFSLPTFDSL	31	TKHKC	NQT	CLDRI	501	19	80	24
Influenza A virus	Influenza A virus (A/swine/Nebraska/123/1977(H1N1))	Nonstructural protein 1	29	84	DAPFLDRLRRDQKSLKGRGSTLGLNIETATLAGKQIVEWILKEESNETLKMSIASV	46	LKEES	NET	LKMSI	359	4	68	31
Influenza A virus	Influenza A virus (strain A/New Jersey/8/1976 H1N1)	Nonstructural protein 1	29	84	DAPFLDRLRRDQKSLKGRGSTLGLNIETATIAGKQIVEWILKEESNETLKMTIASV	46	LKEES	NET	LKMTI	359	4	68	31
Influenza A virus	Influenza A virus (strain A/Swine/Hong Kong/126/1982 H3N2)	Nonstructural protein 1	29	84	DAPFLDRLRRDQKSLKGRGSTLGLNIETATLAGKQIVEWILKEESNETLKMTIASV	46	LKEES	NET	LKMTI	359	4	68	31
Influenza A virus	Influenza A virus (strain A/Swine/Ontario/2/1981 H1N1)	Nonstructural protein 1	29	84	DAPFLDRLRRDQKSLKGRGSTLGLNIETATLVGKQIVEWILKEESNETLKMTIASV	46	LKEES	NET	LKMTI	359	4	68	31
Influenza A virus	Influenza A virus (strain A/Swine/Tennessee/26/1977 H1N1)	Nonstructural protein	29	84	DAPFLDRLRRDQKSLKGRGSTLGLNIETATLAGRQIVEWILKEESNETLKMTIASV	46	LKEES	NET	LKMTI	359	4	68	31
Bat coronavirus 1B	Bat coronavirus 1B	ORF1ab polyprotein	5545	5600	SHAAVDSLCVKASKNYVVDHCSRIIPARARVECYNGFKANNNSAQYIFSTVNALPE	41	GFKAN	NNS	AQYIF	476	33	57	31
Bat coronavirus 1B	Bat coronavirus 1B	ORF1ab polyprotein	5573	5628	ARVECYNGFKANNNSAQYIFSTVNALPECNADIVVVDEVSMCTNYDLSVINQRVSY	13	GFKAN	NNS	AQYIF	476	33	57	31
Measles virus	Measles virus (strain Edmonston-AIK-C vaccine) (MeV) (Subacute sclerose panencephalitis virus)	Phosphoprotein (Protein P)	141	196	LSGGDNESENSDVDIGEPDTEGYAITDRGSAPISMGFRASDVETAEGGEIHELLRL	6	LSGGD	NES	ENSDV	82	36	52	100
Human coronavirus 229E	Human coronavirus 229E (HCoV-229E)	Replicase polyprotein 1ab (pp1ab) (ORF1ab polyprotein) [Cleaved into: Non-structural protein 1 (nsp1) (p9); Non-structural protein 2 (nsp2) (p87); Non-structural protein 3 (nsp3) (EC 3.4.19.12) (EC 3.4.22.-) (PL1-PRO/PL2-PRO) (PLP1/PLP2) (Papain-like proteinases 1/2) (p195); Non-structural protein 4 (nsp4) (Peptide HD2); 3C-like proteinase (3CL-PRO) (3CLp) (EC 3.4.22.-) (M-PRO) (nsp5) (p34); Non-…	1625	1680	FEQQVGVIADKDKDLSGAVPSDLNTSELLTKAIDVDWVEFYGFKDAVTFATVDHSA	24	VPSDL	NTS	ELLTK	114	14	47	14
Severe acute respiratory syndrome-related coronavirus	Bat coronavirus 279/2005 (BtCoV) (BtCoV/279/2005)	Membrane protein (M protein) (E1 glycoprotein) (Matrix glycoprotein) (Membrane glycoprotein)	169	221	VATSRTLSYYKLGASQRVGNDSGFAAYNRYRIGNYKLNTDHSGSNDNIALLVQ	20	SQRVG	NDS	GFAAY	45	4	44	100
Human coronavirus 229E	Human coronavirus 229E (HCoV-229E)	Replicase polyprotein 1ab (pp1ab) (ORF1ab polyprotein) [Cleaved into: Non-structural protein 1 (nsp1) (p9); Non-structural protein 2 (nsp2) (p87); Non-structural protein 3 (nsp3) (EC 3.4.19.12) (EC 3.4.22.-) (PL1-PRO/PL2-PRO) (PLP1/PLP2) (Papain-like proteinases 1/2) (p195); Non-structural protein 4 (nsp4) (Peptide HD2); 3C-like proteinase (3CL-PRO) (3CLp) (EC 3.4.22.-) (M-PRO) (nsp5) (p34); Non-…	1597	1652	AAEAKVITIKVTEDGVNVHDVTVTTDKSFEQQVGVIADKDKDLSGAVPSDLNTSEL	52	VPSDL	NTS	EL---	36	25	44	30
Influenza A virus	Influenza A virus (strain A/Equine/Lexington/1/1966 H7N7)	Neuraminidase	365	420	SPKLRSGFEMLKIPNAGTDPESKIKERQEIVSNDNWSGYSGSFIDYWNDNSECYNP	35	IVSND	NWS	GYSGS	434	39	43	100
Betacoronavirus 1	Bovine coronavirus (strain 98TXSF-110-ENT) (BCoV-ENT) (BCV)	Spike glycoprotein (S glycoprotein) (E2) (Peplomer protein) [Cleaved into: Spike protein S1 (90B); Spike protein S2 (90A)]	1205	1260	YYPEPITGNNVVVMSTCAVNYTKAPDVMLNISTPNLPYFKEELDQWFKNQTSVAPD	30	PDVML	NIS	TPNLP	96	62	35	63
Influenza A virus	Influenza A virus (strain A/Memphis/18/1978 H3N2)	Hemagglutinin [Cleaved into: Hemagglutinin HA1 chain; Hemagglutinin HA2 chain]	57	112	ELVQSSSTGRICDNPHRILDGKNCTLIDALLGDPHCDGFQNEKWDLFVERSKAFSN	23	ILDGK	NCT	LIDAL	110	71	28	96
Betacoronavirus 1	Equine coronavirus	ORF1ab polyprotein	1989	2044	IWYNHEQASLNSLTYFNRPSLVDVNKFDVLKVDDVVAEVESCSANLSQGSTGIGAS	45	ESCSA	NLS	QGSTG	47	4	23	12
Human parainfluenza virus 3	Human parainfluenza 3 virus (strain Wash/47885/57) (HPIV-3) (Human parainfluenza 3 virus (strain NIH 47885))	Phosphoprotein (Protein P)	533	588	KSEILSSYNESNATRLIPRKVSSTMRSLVAVINNSNLPQSTKQSYINELKHCKSDE	9	ILSSY	NES	NATRL	94	60	21	100
Severe acute respiratory syndrome-related coronavirus	Human SARS coronavirus (SARS-CoV) (Severe acute respiratory syndrome coronavirus)	Nucleoprotein (Nucleocapsid protein) (NC) (Protein N)	253	308	AEASKKPRQKRTATKQYNVTQAFGRRGPEQTQGNFGDQDLIRQGTDYKHWPQIAQF	18	ATKQY	NVT	QAFGR	183	31	21	46
Mumps virus	Mumps virus (strain Miyahara vaccine) (MuV)	RNA-directed RNA polymerase L (Protein L) (Large structural protein) (Replicase) (Transcriptase) [Includes: RNA-directed RNA polymerase (EC 2.7.7.48); mRNA (guanine-N(7)-)-methyltransferase (EC 2.1.1.56); mRNA guanylyltransferase (EC 2.7.7.-)]	1541	1596	STISHPRILRRCINLDVIAPINSPHIASLDYTKLSIDAVMWGTKQVLTNISQGIDY	49	KQVLT	NIS	QGIDY	51	43	19	43
Human parainfluenza virus 4	Human parainfluenza 4a virus (strain Toshiba) (HPIV-4a)	Non-structural protein V	113	168	SKTYQGLILDAKKRALNEPRRDQKITNEHGSMNDTRIFKRGEYRYQERGLGYTESE	33	EHGSM	NDT	RIFKR	37	81	18	100
Hepatitis C virus	Hepatitis C virus genotype 1a (isolate H) (HCV)	Genome polyprotein [Cleaved into: Core protein p21 (Capsid protein C) (p21); Core protein p19; Envelope glycoprotein E1 (gp32) (gp35); Envelope glycoprotein E2 (NS1) (gp68) (gp70); p7; Protease NS2-3 (p23) (EC 3.4.22.-); Serine protease NS3 (EC 3.4.21.98) (EC 3.6.1.15) (EC 3.6.4.13) (Hepacivirin) (NS3P) (p70); Non-structural protein 4A (NS4A) (p8); Non-structural protein 4B (NS4B) (p27); Non-stru…	2325	2380	PPPRKKRTVVLTESTLPTALAELATKSFGSSSTSGITGDNTTTSSEPAPSGCPPDS	40	I-TGD	NTT	TSSEP	501	54	16	90
Hepatitis C virus	Hepatitis C virus genotype 1a (isolate 1) (HCV)	Genome polyprotein [Cleaved into: Core protein p21 (Capsid protein C) (p21); Core protein p19; Envelope glycoprotein E1 (gp32) (gp35); Envelope glycoprotein E2 (NS1) (gp68) (gp70); p7; Protease NS2-3 (p23) (EC 3.4.22.-); Serine protease NS3 (EC 3.4.21.98) (EC 3.6.1.15) (EC 3.6.4.13) (Hepacivirin) (NS3P) (p70); Non-structural protein 4A (NS4A) (p8); Non-structural protein 4B (NS4B) (p27); Non-stru…	2325	2380	PPPRKKRTVVLTESTLSTALAELATRSFGSSSTSGITGDNTTTSSEPAPSGCPPDS	40	I-TGD	NTT	TSSEP	501	54	16	89
Hepatitis C virus	Hepatitis C virus genotype 1b (isolate HC-J1) (HCV)	Genome polyprotein [Cleaved into: Core protein p21 (Capsid protein C) (p21); Core protein p19; Envelope glycoprotein E1 (gp32) (gp35); Envelope glycoprotein E2 (NS1) (gp68) (gp70); p7; Protease NS2-3 (p23) (EC 3.4.22.-); Serine protease NS3 (EC 3.4.21.98) (EC 3.6.1.15) (EC 3.6.4.13) (Hepacivirin) (NS3P) (p70); Non-structural protein 4A (NS4A) (p8); Non-structural protein 4B (NS4B) (p27); Non-stru…	2325	2380	PPPRKKRTVVLTESTLSTALAELAAKSFGSSSTSGITGDNTTTSSEPAPSGCSPDS	40	I-TGD	NTT	TSSEP	501	54	16	89
Influenza A virus	Influenza A virus (strain swl A/New York/23/2009 H1N1)	Hemagglutinin	281	336	GIIISDTPVHDCNTTCQTPKGAINTSLPFQNIHPITIGKCPKYVKSTKLRLATGLR	13	VH-DC	NTT	CQTPK	501	54	14	22
Influenza A virus	Influenza A virus (strain A/Swine/Indiana/1726/1988 H1N1)	Hemagglutinin [Cleaved into: Hemagglutinin HA1 chain; Hemagglutinin HA2 chain]	281	336	GIIISDTPVHDCNTTCQTPKGAINTSLPFQNIHPVTIGECPKYVKSTKLRMATGLR	13	VHD-C	NTT	CQTPK	501	54	14	22
Human coronavirus NL63	Human coronavirus NL63 (HCoV-NL63)	Spike glycoprotein (S glycoprotein) (E2) (Peplomer protein)	197	252	HNGRVVNYTVCDDCNGYTDNIFSVQQDGRIPNGFPFNNWFLLTNGSTLVDGVSRLY	44	WFLLT	NGS	TLVDG	298	86	13	99
Human coronavirus NL63	Human coronavirus NL63 (HCoV-NL63)	Replicase polyprotein 1ab (pp1ab) (ORF1ab polyprotein) [Cleaved into: Non-structural protein 1 (nsp1) (p9); Non-structural protein 2 (nsp2) (p87); Non-structural protein 3 (nsp3) (EC 3.4.19.12) (EC 3.4.22.-) (PL1-PRO/PL2-PRO) (PLP1/PLP2) (Papain-like proteinases 1/2) (p195); Non-structural protein 4 (nsp4) (Peptide HD2); 3C-like proteinase (3CL-PRO) (3CLp) (EC 3.4.22.-) (M-PRO) (nsp5) (p34); Non-…	3585	3640	SDFGLDGLIDSYFDNSSTLQSVASSFVSMPSYIAYENARQAYEDAIANGSSSQLIK	15	DSYFD	NSS	TLQSV	427	30	13	89
Influenza A virus	Influenza A virus (strain swl A/Mexico/4108/2009 H1N1)	Hemagglutinin (Fragment)	281	331	GIIISDTPVHDCNTTCQTPKGAINTSLPFQNIHPITIGKCPKYVKSTKLRL	13	VH-DC	NTT	CQTPK	501	54	13	22
Influenza A virus	Influenza A virus (strain A/Swine/Iowa/17672/1988 H1N1)	Hemagglutinin (Fragment)	253	308	YAFAMKRGSGSGIIISDTPVHDCNTTCQTPKGAINTSLPFQNIHPVTIGECPKYVK	24	VHD-C	NTT	CQTPK	501	54	13	22
Human coronavirus 229E	Human coronavirus 229E (HCoV-229E)	Spike glycoprotein (S glycoprotein) (E2) (Peplomer protein)	645	700	SADVSEMLTFDKKAFTLANVSSFGDYNLSSVIPSLPTSGSRVAGRSAIEDILFSKL	19	AFTLA	NVS	SFG--	288	26	12	80
Influenza A virus	Influenza A virus (strain A/Victoria/3/1975 H3N2)	Hemagglutinin (Fragment)	169	224	YPVQNVTMPNNDNSDKLYIWGVHHPSTDKEQTDLYVQASGKVTVSTKRSQQTIIPN	5	-YPVQ	NVT	MPNND	417	27	10	79
Influenza A virus	Influenza A virus (strain A/Beijing/39/1975 H3N2)	Hemagglutinin [Cleaved into: Hemagglutinin HA1 chain; Hemagglutinin HA2 chain]	169	224	WLYKSGSTYPVQNVTMPNNDNSDKLYIWGVHHPNTDKEQTDLYVQASGKVTVSTKR	13	TYPVQ	NVT	MPNND	434	26	10	78
Human coronavirus HKU1	Human coronavirus HKU1 (isolate N5) (HCoV-HKU1)	Replicase polyprotein 1ab (pp1ab) (ORF1ab polyprotein) [Cleaved into: Non-structural protein 1 (nsp1) (p28); Non-structural protein 2 (nsp2) (p65); Non-structural protein 3 (nsp3) (EC 3.4.19.12) (EC 3.4.22.69) (PL1-PRO/PL2-PRO) (PL1/PL2) (Papain-like proteinases 1/2) (p210); Non-structural protein 4 (nsp4) (Peptide HD2) (p44); 3C-like proteinase (3CL-PRO) (3CLp) (EC 3.4.22.-) (M-PRO) (nsp5) (p27)…	1093	1148	ETYFKVNGLWSPTITHTNCWLRSVLLVMQKLPFKFKDLAIENMWLSYKVGYNQSFV	52	YKVGY	NQS	FV---	97	15	10	14
Severe acute respiratory syndrome-related coronavirus	Bat coronavirus 279/2005 (BtCoV) (BtCoV/279/2005)	Replicase polyprotein 1ab (pp1ab) (ORF1ab polyprotein) [Cleaved into: Non-structural protein 1 (nsp1) (Leader protein); Non-structural protein 2 (nsp2) (p65 homolog); Non-structural protein 3 (nsp3) (EC 3.4.19.12) (EC 3.4.22.69) (PL2-PRO) (Papain-like proteinase) (PL-PRO); Non-structural protein 4 (nsp4); 3C-like proteinase (3CL-PRO) (3CLp) (EC 3.4.22.-) (nsp5); Non-structural protein 6 (nsp6); N…	5881	5936	CIMSDRDLYDKLQFTSLEVPRRNVATLQAENVTGLFKDCSKIITGLHPTQAPTHLS	31	LQA-E	NVT	GLFKD	239	13	9	41
Human coronavirus HKU1	Human coronavirus HKU1 (isolate N1) (HCoV-HKU1)	Membrane protein (M protein) (E1 glycoprotein) (Matrix glycoprotein) (Membrane glycoprotein)	1	56	MNKSFLPQFTSDQAVTFLKEWNFSLGVILLFITIILQFGYTSRSMFVYLIKMIILW	2	----M	NKS	FL-PQ	313	8	9	32
Influenza A virus	Influenza A virus (strain swl A/New York/23/2009 H1N1)	Hemagglutinin	253	308	PGDKITFEATGNLVVPRYAFAMERNAGSGIIISDTPVHDCNTTCQTPKGAINTSLP	41	PVHDC	NTT	CQTPK	501	54	9	17
Influenza A virus	Influenza A virus (strain A/Swine/Indiana/1726/1988 H1N1)	Hemagglutinin [Cleaved into: Hemagglutinin HA1 chain; Hemagglutinin HA2 chain]	253	308	PGDTITFEATGNLVVPRYAFAMKRGSGSGIIISDTPVHDCNTTCQTPKGAINTSLP	41	PVHDC	NTT	CQTPK	501	54	9	17
Human coronavirus 229E	Human coronavirus 229E (HCoV-229E)	Spike glycoprotein (Fragment)	421	476	CTKYNIYDVSGVGAIRISNDTFLNGITYTSTSGNLLGFKDVTNGTIYSITPCNPPD	19	IS---	NDT	FLNG-	323	79	8	79
Human coronavirus NL63	Human coronavirus NL63 (HCoV-NL63)	Spike glycoprotein (S glycoprotein) (E2) (Peplomer protein)	617	672	REFSNLVLNNCTKYNIYDYVGTGIIRSSNQSLAGGITYVSNSGNLLGFKNVSTGNI	29	IIRSS	NQS	LAGG-	314	77	8	78
Influenza A virus	Influenza A virus (strain A/Chile/1/1983 H1N1)	Hemagglutinin [Cleaved into: Hemagglutinin HA1 chain; Hemagglutinin HA2 chain]	169	224	TEKNGSYPNLSKSYVNNKEKEVLVLWGVHHPSNIEDQKTIYRKENAYVSVVSSHYN	4	E--K-	NGS	YPNLS	493	42	8	43
Influenza A virus	Influenza A virus (strain A/Leningrad/1/1954 H1N1)	Hemagglutinin [Cleaved into: Hemagglutinin HA1 chain; Hemagglutinin HA2 chain]	169	224	TEKNGSYPNLSKSYVNNKEKEVLVLWGVHHPSNIEDQKTIYRKENAYVSVVSSNYN	4	E--K-	NGS	YPNLS	493	42	8	43
Human parainfluenza virus 4	Human parainfluenza 4a virus (strain Toshiba) (HPIV-4a)	Matrix protein	337	382	YSALVDHPDVIYRKIRIDPAKKQYAHSKWNPFKKAISMPNLTDDSI	40	AISMP	NLT	DDSI-	38	73	7	60
Influenza A virus	Influenza A virus (strain A/Teal/China/2978.1/2002 H5N1 genotype W)	Neuraminidase (EC 3.2.1.18) (Fragment)	197	252	ITDTIKSWRNNILRTQESECACVNGSCFTVMTDGPSNGQASYKIFRIEKGKVVKSV	24	ECACV	NGS	CFTVM	501	83	6	86
Influenza A virus	Influenza A virus (strain A/New Zealand:South Canterbury/35/2000 H1N1)	Neuraminidase (EC 3.2.1.18)	197	252	GPDNGAVAVLKYNGIITETIKSWKKRILRTQESECVCVNGSCFTIMTDGPSNGAAS	39	ECVCV	NGS	CFTIM	501	82	6	85
Influenza A virus	Influenza A virus (strain A/USA:Texas/UR06-0195/2007 H1N1)	Neuraminidase (EC 3.2.1.18)	197	252	GPDNGAVAVLKYNGIITETIKSWKKRILRTQESECVCVNGSCFTIMTDGPSDGAAS	39	ECVCV	NGS	CFTIM	501	83	6	85
Lassa virus	Lassa virus (strain Mouse/Sierra Leone/Josiah/1976) (LASV)	Nucleoprotein (Nucleocapsid protein) (Protein N)	337	392	DLESDGKPQKADSNNSSKSLQSAGFTAGLTYSQLMTLKDAMLQLDPNAKTWMDIEG	14	QKADS	NNS	S---K	65	13	6	13
Human parainfluenza virus 3	Human parainfluenza 3 virus (strain Wash/47885/57) (HPIV-3) (Human parainfluenza 3 virus (strain NIH 47885))	Phosphoprotein (Protein P)	309	364	NNTDRTEQTSTTPPTTTPRSTRTKESIRTNSESKPKTQKTIGKERKDTEESNRFTE	1	-----	NNT	DRTEQ	71	74	5	88
Betacoronavirus 1	Bovine coronavirus (strain 98TXSF-110-ENT) (BCoV-ENT) (BCV)	Spike glycoprotein (S glycoprotein) (E2) (Peplomer protein) [Cleaved into: Spike protein S1 (90B); Spike protein S2 (90A)]	897	952	SPVLGCLGSDCNKVSSRSAIEDLLFSKVKLSDVGFVEAYNNCTGGAEIRDLICVQS	41	-EAYN	NCT	-GGA-	501	16	5	82
Influenza A virus	Influenza A virus (strain A/Kitakyushu/159/1993 H3N2)	Neuraminidase (EC 3.2.1.18)	197	252	HDENATASFIYDGRLVDSIGSWSKNILRTQESECVCINGTCTVVMTDGSASERADT	4	--HDE	NAT	ASFIY	501	58	5	63
Influenza A virus	Influenza A virus (strain A/Memphis/4/1980 H3N2)	Neuraminidase (EC 3.2.1.18)	197	252	HDKNATASFIYDGRLVDSIGSWSKNILRTQESECVCINGTCTVVMTDGSASERADT	4	--HDK	NAT	ASFIY	501	58	5	63
Influenza A virus	Influenza A virus (strain A/Niigata/137/1996 H3N2)	Neuraminidase (EC 3.2.1.18)	197	252	HDENATASFIYDGRLVDSIGSWSKKILRTQESECVCINGTCTVVMTDGSASGRADT	4	--HDE	NAT	ASFIY	501	57	5	63
Influenza A virus	Influenza A virus (strain A/Texas/1/1977 H3N2)	Neuraminidase (EC 3.2.1.18)	197	252	YDKNATASFIYDGRLVDSIGSWSKNILRTQESECVCINGTCTVVMTDGSASERADT	4	--YDK	NAT	ASFIY	501	58	5	63
Influenza A virus	Influenza A virus (A/Brisbane/10/2007(H3N2))	Neuraminidase	85	140	RNWSKPQCDITGFAPFSKDNSIRLSAGGDIWVTREPYVSCDPDKCYQFALGQGTTL	2	----R	NWS	KPQ--	501	56	4	63
Human parainfluenza virus 1	Human parainfluenza 1 virus (strain C39) (HPIV-1)	Fusion glycoprotein F0 [Cleaved into: Fusion glycoprotein F2; Fusion glycoprotein F1]	85	140	LKDALDLQESLITITNDTTVTNDNPQSRFFGAVIGTIALGVATAAQITAGIALAEA	16	LITIT	NDT	TVTND	484	6	4	14
Betacoronavirus 1	Bovine coronavirus (strain 98TXSF-110-ENT) (BCoV-ENT) (BCV)	Spike glycoprotein (S glycoprotein) (E2) (Peplomer protein) [Cleaved into: Spike protein S1 (90B); Spike protein S2 (90A)]	729	784	SYLGCVVNADNSTSSVVQTCDLTVGSGYCVDYSTKRRSRRSITTGYRFTNFEPFTV	11	VVNAD	NST	SSVVQ	61	96	3	96
Betacoronavirus 1	Human coronavirus OC43 (HCoV-OC43)	Spike glycoprotein (Fragment)	729	784	LGCVVNAYNSTAISVQTCDLTVGSGYCVDYSKNRRSRRSITTGYRFTNFEPFTVNS	9	VVNAY	NST	AISVQ	61	95	3	96
Human parainfluenza virus 3	Human parainfluenza 3 virus (strain Wash/47885/57) (HPIV-3) (Human parainfluenza 3 virus (strain NIH 47885))	Fusion glycoprotein F0 [Cleaved into: Fusion glycoprotein F2; Fusion glycoprotein F1]	337	392	SYICPSDPGFVLNHEMESCLSGNISQCPRTVVKSDIVPRYAFVNGGVVANCITTTC	23	SCLSG	NIS	QCPRT	439	85	3	87
Influenza B virus	Influenza B virus (B/Brisbane/60/2008)	Neuraminidase	253	308	FLKIREGRIIKEIFPTGRVKHTEECTCGFASNKTIECACRDNSYTAKRPFVKLNVE	32	CGFAS	NKT	IECAC	163	26	3	22
Betacoronavirus 1	Porcine hemagglutinating encephalomyelitis virus (strain 67N) (HEV-67N)	Nucleoprotein (Nucleocapsid protein) (NC) (Protein N)	393	448	KPQRQRGQKNGQVENDNVSVAAPKSRVQQNKSRELTAEDISLLKKMDEPYTEDTSE	17	-VEND	NVS	VAAPK	35	91	2	100
Human coronavirus 229E	Human coronavirus 229E (HCoV-229E)	Truncated nucleoprotein	141	196	EEPDSRAPSRSQSRSQSRGRGESKSQSRNPSSDRNHNSQDDIMKAVAAALKSLGFD	29	-SQSR	NPS	SDRNH	67	82	2	100
Human parainfluenza virus 3	Human parainfluenza 3 virus (strain Wash/47885/57) (HPIV-3) (Human parainfluenza 3 virus (strain NIH 47885))	Phosphoprotein (Protein P)	113	168	SSSDSRAETVVSGGISGSITDSKNGTQNTENIDLNEIRKMDKDSIERKMRQSADVP	24	ITDSK	NGT	QNTEN	174	96	2	97
Human coronavirus HKU1	Human coronavirus HKU1 (isolate N2) (HCoV-HKU1)	Spike glycoprotein (S glycoprotein) (E2) (Peplomer protein) [Cleaved into: Spike protein S1; Spike protein S2]	617	672	GVCVNYDLYGITGQGIFKEVSAAYYNNWQNLLYDSNGNIIGFKDFLTNKTYTILPC	48	KDFLT	NKT	YTILP	86	69	2	72
Human coronavirus 229E	Human coronavirus 229E (HCoV-229E)	Nucleoprotein (Nucleocapsid protein) (NC) (Protein N)	141	196	EEPDSRAPSRSQSRSQSRGRGESKPQSRNPSSDRNHNSQDDIMKAVAAALKSLGFD	29	KPQSR	NPS	SD---	42	47	2	71
Human coronavirus NL63	Human coronavirus NL63 (HCoV-NL63)	Replicase polyprotein 1ab (pp1ab) (ORF1ab polyprotein) [Cleaved into: Non-structural protein 1 (nsp1) (p9); Non-structural protein 2 (nsp2) (p87); Non-structural protein 3 (nsp3) (EC 3.4.19.12) (EC 3.4.22.-) (PL1-PRO/PL2-PRO) (PLP1/PLP2) (Papain-like proteinases 1/2) (p195); Non-structural protein 4 (nsp4) (Peptide HD2); 3C-like proteinase (3CL-PRO) (3CLp) (EC 3.4.22.-) (M-PRO) (nsp5) (p34); Non-…	4285	4340	TNCLASECFVKSDIFGSDFKTFDLLKYDFTEHKENLFNKYFKHWSFDYHPNCSDCY	51	FDYHP	NCS	DCY--	476	97	2	15
Lassa virus	Lassa virus (strain GA391) (LASV)	Pre-glycoprotein polyprotein GP complex (Pre-GP-C) [Cleaved into: Stable signal peptide (SSP); Glycoprotein G1 (GP1); Glycoprotein G2 (GP2)]	85	140	CTKNNSHHYIRVGNETGLELTLTNTSILNHKFCNLSDAHKRNLYDHSLMSIISTFH	4	--CTK	NNS	HHYIR	62	98	1	100
Hepatitis C virus	Hepatitis C virus (isolate HCV-476) (HCV)	Genome polyprotein [Cleaved into: Core protein p21 (Capsid protein C) (p21); Core protein p19; Envelope glycoprotein E1 (gp32) (gp35); Envelope glycoprotein E2 (NS1) (gp68) (gp70)] (Fragment)	449	504	NASGCPEHMASCRPIDKFDQGWGPVTYAEPSISEQRPYCWHYAPRPCGTIPASEVC	1	-----	NAS	GCPEH	501	98	1	100
Hepatitis C virus	Hepatitis C virus genotype 3b (isolate Tr-Kj) (HCV)	Genome polyprotein [Cleaved into: Core protein p21 (Capsid protein C) (p21); Core protein p19; Envelope glycoprotein E1 (gp32) (gp35); Envelope glycoprotein E2 (NS1) (gp68) (gp70); p7; Protease NS2-3 (p23) (EC 3.4.22.-); Serine protease NS3 (EC 3.4.21.98) (EC 3.6.1.15) (EC 3.6.4.13) (Hepacivirin) (NS3P) (p70); Non-structural protein 4A (NS4A) (p8); Non-structural protein 4B (NS4B) (p27); Non-stru…	449	504	NSSGCPERMSSCKPITYFNQGWGPLTDANINGPSEDRPYCWHYPPRPCNITKPLNV	1	-----	NSS	GCPER	501	98	1	100
Human parainfluenza virus 2	Human parainfluenza 2 virus (strain Toshiba) (HPIV-2)	Nucleoprotein (Nucleocapsid protein) (NP) (Protein N)	85	140	SNHIKLAMHSPEASIDRVEITGFENNSFRVIPDARSTMSRGEVLAFEALAEDIPDT	25	ITGFE	NNS	FRVIP	56	17	1	96
Betacoronavirus 1	Bovine coronavirus (strain 98TXSF-110-ENT) (BCoV-ENT) (BCV)	Spike glycoprotein (S glycoprotein) (E2) (Peplomer protein) [Cleaved into: Spike protein S1 (90B); Spike protein S2 (90A)]	869	924	VANSLMNGVTLSTKLKDGVNFNVDDINFSPVLGCLGSDCNKVSSRSAIEDLLFSKV	27	NVDDI	NFS	PVLGC	253	96	1	95
Human coronavirus HKU1	Human coronavirus HKU1 (isolate N2) (HCoV-HKU1)	Spike glycoprotein (S glycoprotein) (E2) (Peplomer protein) [Cleaved into: Spike protein S1; Spike protein S2]	757	812	GISSPYRFVTFEPFNVSFVNDSVETVGGLFEIQIPTNFTIAGHEEFIQTSSPKVTI	20	NVSFV	NDS	VETVG	82	90	1	91
Hepatitis C virus	Hepatitis C virus genotype 1b (isolate HC-JT) (HCV)	Genome polyprotein [Cleaved into: Core protein p21 (Capsid protein C) (p21); Core protein p19; Envelope glycoprotein E1 (gp32) (gp35); Envelope glycoprotein E2 (NS1) (gp68) (gp70); p7; Protease NS2-3 (p23) (EC 3.4.22.-); Serine protease NS3 (EC 3.4.21.98) (EC 3.6.1.15) (EC 3.6.4.13) (Hepacivirin) (NS3P) (p70); Non-structural protein 4A (NS4A) (p8); Non-structural protein 4B (NS4B) (p27); Non-stru…	2045	2100	RIVGPKTCSNTWHGTFPINAYTTGPCTPSPAPNYSRALWRVAAEEYVEITRVGDFH	33	PSPAP	NYS	RA-LW	501	97	1	82
Influenza A virus	Influenza A virus (strain A/Chicken/Hong Kong/YU562/2001 H5N1 genotype B)	Neuraminidase (EC 3.2.1.18) (Fragment)	225	280	RTQESECACVNGSCFTVMTDGPSNGQASYKIFKIEKGKVVKSVELNAPNYHYEECS	11	ECACV	NGS	CFTVM	501	84	1	81
Influenza A virus	Influenza A virus (strain A/China:Nanchang/11/1996 H1N1)	Neuraminidase (EC 3.2.1.18)	225	280	RTQESECVCVNGSCFTIMTDGPSNGAASYKIFKIEKGKVIKSIELNAPNSHYEECS	11	ECVCV	NGS	CFTIM	501	84	1	81
Influenza A virus	Influenza A virus (strain A/Duck/Hong Kong/2986.1/2000 H5N1 genotype C)	Neuraminidase (EC 3.2.1.18)	225	280	RTQESECACVNGSCFTVMTDGPSNGQASYKIFKIEKGKVVKSVELNAPNYHYEECS	11	ECACV	NGS	CFTVM	501	84	1	81
Influenza A virus	Influenza A virus (strain A/Goose/Guangdong/1/1996 H5N1 genotype Gs/Gd)	Neuraminidase (EC 3.2.1.18)	225	280	RTQESECACVNGSCFTVMTDGPSNGQASYKIFKMEKGKVVKSVELNAPNYHYEECS	11	ECACV	NGS	CFTVM	501	84	1	81
Influenza A virus	Influenza A virus (strain A/Goose/Guangxi/345/2005 H5N1 genotype G)	Neuraminidase (EC 3.2.1.18) (Fragment)	197	252	RTQESECACVNGSCFTVMTDGPSNGQASYKIFKMEKGKVVKSVELDAPNYHYEECS	11	ECACV	NGS	CFTVM	501	84	1	81
Influenza A virus	Influenza A virus (strain A/Hong Kong/212/2003 H5N1 genotype Z+)	Neuraminidase (EC 3.2.1.18) (Fragment)	225	280	RTQESECACVNGSCFTVMTDGPSNGQASYKIFRIEKGKVVKSAELNAPNYHYEECS	11	ECACV	NGS	CFTVM	501	84	1	81
Influenza A virus	Influenza A virus (strain A/New Jersey/8/1976 H1N1)	Neuraminidase (EC 3.2.1.18)	225	280	RTQESECVCINGSCFTIMTDGPSNGQASYKLFKMEKGKIIKSIELDAPNYHYEECS	11	ECVCI	NGS	CFTIM	501	84	1	81
Influenza A virus	Influenza A virus (strain A/Swine/Iowa/17672/1988 H1N1)	Neuraminidase	225	280	RTQESECVCINGSCFTIMTDGPSNGQASYKIFKMEKGKIIKSVELDAPNYHYEECS	11	ECVCI	NGS	CFTIM	501	84	1	81
Influenza A virus	Influenza A virus (strain A/Swine/New Jersey/11/1976 H1N1)	Neuraminidase (EC 3.2.1.18)	225	280	RTQESECVCINGSCFTIMTDGPSNGQASYKLFKMEKGKIIRSIELDAPNYHYEECS	11	ECVCI	NGS	CFTIM	501	84	1	81
Influenza A virus	Influenza A virus (strain swl A/California/04/2009 H1N1)	Neuraminidase	225	280	RTQESECACVNGSCFTVMTDGPSNGQASYKIFRIEKGKIVKSVEMNAPNYHYEECS	11	ECACV	NGS	CFTVM	501	84	1	81
Influenza A virus	Influenza A virus (strain swl A/Mexico/4108/2009 H1N1)	Neuraminidase (Fragment)	225	280	NGSCFTVMTDGPSNGQASYKIFRIEKGKIVKSVEMNAPNYHYEECSCYPDSSEITC	1	-----	NGS	CFTVM	501	85	1	81
Influenza A virus	Influenza A virus (strain swl A/New York/23/2009 H1N1)	Neuraminidase	225	280	RTQESECACVNGSCFTVMTDGPSDGQASYKIFRIEKGKIVKSVEMNAPNYHYEECS	11	ECACV	NGS	CFTVM	501	84	1	81
Hepatitis C virus	Hepatitis C virus genotype 1b (isolate Taiwan) (HCV)	Genome polyprotein [Cleaved into: Core protein p21 (Capsid protein C) (p21); Core protein p19; Envelope glycoprotein E1 (gp32) (gp35); Envelope glycoprotein E2 (NS1) (gp68) (gp70); p7; Protease NS2-3 (p23) (EC 3.4.22.-); Serine protease NS3 (EC 3.4.21.98) (EC 3.6.1.15) (EC 3.6.4.13) (Hepacivirin) (NS3P) (p70); Non-structural protein 4A (NS4A) (p8); Non-structural protein 4B (NS4B) (p27); Non-stru…	2045	2100	RIWGPKTCSNTWHGTFPINAYTTGPCTPSPAPNYSRALWRVAAEEYVEVRRVGDFH	33	PSPAP	NYS	RA-LW	501	97	1	78
Hepatitis C virus	Hepatitis C virus genotype 1b (isolate HCR6) (HCV)	Genome polyprotein [Cleaved into: Core protein p21 (Capsid protein C) (p21); Core protein p19; Envelope glycoprotein E1 (gp32) (gp35); Envelope glycoprotein E2 (NS1) (gp68) (gp70); p7; Protease NS2-3 (p23) (EC 3.4.22.-); Serine protease NS3 (EC 3.4.21.98) (EC 3.6.1.15) (EC 3.6.4.13) (Hepacivirin) (NS3P) (p70); Non-structural protein 4A (NS4A) (p8); Non-structural protein 4B (NS4B) (p27); Non-stru…	2045	2100	RIVGPKTCSSTWHGTFPINAYTTGPCAPSPAPNYSRALWRVAAEEYVEVTRVGDFH	33	PSPAP	NYS	RA-LW	501	97	1	77
Influenza A virus	Influenza A virus (A/Brisbane/59/2007(H1N1))	Hemagglutinin	29	84	STDTVDTVLEKNVTVTHSVNLLENSHNGKLCLLKGIAPLQLGNCSVAGWILGNPEC	12	TVLEK	NVT	VTHSV	454	97	1	72
Influenza A virus	Influenza A virus (strain A/Taiwan/1/1986 H1N1)	Hemagglutinin [Cleaved into: Hemagglutinin HA1 chain] (Fragment)	29	84	STDTVDTVLEKNVTVTHSVNLLEDSHNGKLCRLKGIAPLQLGNCSIAGWILGNPEC	12	TVLEK	NVT	VTHSV	456	96	1	72
Influenza A virus	Influenza A virus (strain A/USA:Memphis/10/1996 H1N1)	Hemagglutinin [Cleaved into: Hemagglutinin HA1 chain; Hemagglutinin HA2 chain]	29	84	STDTVDTVLEKNVTVTHSVNLLEDSHNGKLCRLKGTAPLQLGNCSVAGWILGNPEC	12	TVLEK	NVT	VTHSV	454	97	1	72
Influenza A virus	Influenza A virus (strain A/USA:Texas/UR06-0195/2007 H1N1)	Hemagglutinin [Cleaved into: Hemagglutinin HA1 chain; Hemagglutinin HA2 chain]	29	84	STDTVDTVLEKNVTVTHSVNLLEDSHNGKLCLLKGIAPLQLGNCSVAGWILGNPEC	12	TVLEK	NVT	VTHSV	454	97	1	72
Influenza A virus	Influenza A virus (strain A/Chile/1/1983 H1N1)	Hemagglutinin [Cleaved into: Hemagglutinin HA1 chain; Hemagglutinin HA2 chain]	29	84	STDTVDTVLEKNVTVTHSVNLLEDNHNGKLCKLKGIAPLQLGKCSIAGWILGNPEC	12	TVLEK	NVT	VTHSV	454	97	1	72
Influenza A virus	Influenza A virus (strain A/Duck/Alberta/35/1976 H1N1)	Hemagglutinin [Cleaved into: Hemagglutinin HA1 chain; Hemagglutinin HA2 chain]	29	84	STDTVDTVLEKNVTVTHSVNLLEDSHNGKLCSLNGIAPLQLGKCNVAGWLLGNPEC	12	TVLEK	NVT	VTHSV	455	97	1	72
Influenza A virus	Influenza A virus (strain A/Duck/Australia/749/1980 H1N1)	Hemagglutinin	29	84	STDTVDTVLEKNVTVTHSVNLLENSHNGKLCSLNGIAPLQLGKCNVAGWLLGNPEC	12	TVLEK	NVT	VTHSV	455	97	1	72
Influenza A virus	Influenza A virus (strain A/Duck/Australia/749/1980 H1N1)	Hemagglutinin [Cleaved into: Hemagglutinin HA1 chain; Hemagglutinin HA2 chain]	29	84	STDTVDTVLEKNVTVTHSVNLLENSHNGKLCSLNGIAPLQLGKCNVAGWLLGNLEC	12	TVLEK	NVT	VTHSV	453	97	1	72
Influenza A virus	Influenza A virus (strain A/Fort Monmouth/1/1947 H1N1)	Hemagglutinin (Fragment)	29	84	STDTVDTVLEKNVTVTHSVNLLEDSHNGKLCRLKGIAPLQLGKCNIAGWILGNPEC	12	TVLEK	NVT	VTHSV	454	97	1	72
Influenza A virus	Influenza A virus (strain A/Leningrad/1/1954 H1N1)	Hemagglutinin [Cleaved into: Hemagglutinin HA1 chain; Hemagglutinin HA2 chain]	29	84	STDTVDTVLEKNVTVTHSVNLLEDSHNGKLCRLKGIAPLQLGKCSIAGWILGNPEC	12	TVLEK	NVT	VTHSV	454	97	1	72
Influenza A virus	Influenza A virus (strain A/Swine/Indiana/1726/1988 H1N1)	Hemagglutinin [Cleaved into: Hemagglutinin HA1 chain; Hemagglutinin HA2 chain]	29	84	STDTVDTVLEKNVTVTHSVNLLEDRHNGKLCKLRGVAPLHLGKCNIAGWLLGNPEC	12	TVLEK	NVT	VTHSV	454	97	1	72
Influenza A virus	Influenza A virus (strain A/Swine/Netherlands/12/1985 H1N1)	Hemagglutinin [Cleaved into: Hemagglutinin HA1 chain; Hemagglutinin HA2 chain]	29	84	STDTVDTILEKNVTVTHSVNLLENSHNGKLCSLNGVAPLQLGKCNVAGWILGNPEC	12	TILEK	NVT	VTHSV	455	97	1	72
Influenza A virus	Influenza A virus (strain A/Swine/New Jersey/11/1976 H1N1)	Hemagglutinin [Cleaved into: Hemagglutinin HA1 chain; Hemagglutinin HA2 chain]	29	84	STDTVDTVLEKNVTVTHSVNLLEDRHNGKLCKLGGIAPLHLGKCNIAGRLLGNPEC	12	TVLEK	NVT	VTHSV	454	97	1	72
Influenza A virus	Influenza A virus (strain A/Swine/Wisconsin/1/1961 H1N1)	Hemagglutinin [Cleaved into: Hemagglutinin HA1 chain; Hemagglutinin HA2 chain]	29	84	STDTVDTVLEKNVTVTHSVNLLEDRHNGKLCKLGGIAPLHLGKCNIAGWLLGNPEC	12	TVLEK	NVT	VTHSV	454	97	1	72
Influenza A virus	Influenza A virus (strain swl A/New York/23/2009 H1N1)	Hemagglutinin	29	84	STDTVDTVLEKNVTVTHSVNLLEDKHNGKLCKLRGVAPLHLGKCNIAGWILGNPEC	12	TVLEK	NVT	VTHSV	454	97	1	72
Hepatitis C virus	Hepatitis C virus genotype 1b (strain HC-J4) (HCV)	Genome polyprotein [Cleaved into: Core protein p21 (Capsid protein C) (p21); Core protein p19; Envelope glycoprotein E1 (gp32) (gp35); Envelope glycoprotein E2 (NS1) (gp68) (gp70); p7; Protease NS2-3 (p23) (EC 3.4.22.-); Serine protease NS3 (EC 3.4.21.98) (EC 3.6.1.15) (EC 3.6.4.13) (Hepacivirin) (NS3P) (p70); Non-structural protein 4A (NS4A) (p8); Non-structural protein 4B (NS4B) (p27); Non-stru…	2493	2548	KASTVKAKLLSIEEACKLTPPHSAKSKFGYGAKDVRNLSSRAVNHIRSVWEDLLED	37	AKDVR	NLS	SRAVN	501	36	1	68
Influenza A virus	Influenza A virus (strain A/Chicken/Hong Kong/220/1997 H5N1 genotype Gs/Gd)	Hemagglutinin [Cleaved into: Hemagglutinin HA1 chain; Hemagglutinin HA2 chain]	29	84	TEQVDTIMEKNVTVTHAQDILERTHNGKLCDLNGVKPLILRDCSVAGWLLGNPMCD	11	TIMEK	NVT	VTHAQ	486	91	1	67
Influenza A virus	Influenza A virus (strain A/Chicken/Hong Kong/31.2/2002 H5N1 genotype X1)	Hemagglutinin [Cleaved into: Hemagglutinin HA1 chain; Hemagglutinin HA2 chain] (Fragment)	29	84	TEQVDTIMEKNVTVTHAQDILEKTHNGKLSDLDGVKPLILRDCSVAGWLLGNPMCD	11	TIMEK	NVT	VTHAQ	485	91	1	67
Influenza A virus	Influenza A virus (strain A/Chicken/Hong Kong/37.4/2002 H5N1 genotype X2)	Hemagglutinin [Cleaved into: Hemagglutinin HA1 chain; Hemagglutinin HA2 chain] (Fragment)	29	84	TEQVDTIMEKNVTVTHAQDILEKTHNGKLCDLDGVKPLILRDCSVAGWLLGNPMCD	11	TIMEK	NVT	VTHAQ	485	91	1	67
Influenza A virus	Influenza A virus (strain A/Chicken/Hong Kong/96.1/2002 H5N1 genotype Y)	Hemagglutinin [Cleaved into: Hemagglutinin HA1 chain; Hemagglutinin HA2 chain] (Fragment)	29	84	TVQVDTIMEKNVTVTHAQDILEKTHNGKLCDLDGVKPLILRDCSVAGWLLGNPMCD	11	TIMEK	NVT	VTHAQ	485	91	1	67
Influenza A virus	Influenza A virus (strain A/Chicken/Hong Kong/YU22/2002 H5N1 genotype Z)	Hemagglutinin [Cleaved into: Hemagglutinin HA1 chain; Hemagglutinin HA2 chain] (Fragment)	29	84	EKNVTVTHAQDILEKTHNGKLCDLDGVKPLILRDCSVAGWLLGNPMCDEFINVPEW	3	---EK	NVT	VTHAQ	488	90	1	67
Influenza A virus	Influenza A virus (strain A/Goose/Guangdong/1/1996 H5N1 genotype Gs/Gd)	Hemagglutinin [Cleaved into: Hemagglutinin HA1 chain; Hemagglutinin HA2 chain]	29	84	TEQVDTIMEKNVTVTHAQDILEKTHNGKLCDLNGVKPLILRDCSVAGWLLGNPMCD	11	TIMEK	NVT	VTHAQ	485	91	1	67
Influenza A virus	Influenza A virus (strain A/Teal/China/2978.1/2002 H5N1 genotype W)	Hemagglutinin [Cleaved into: Hemagglutinin HA1 chain; Hemagglutinin HA2 chain] (Fragment)	29	84	DTIMEKNVTVTHAQDILEKTHNGKLCDLDGVKPLILRDCSVAGWLLGNPMCDEFIN	7	TIMEK	NVT	VTHAQ	488	90	1	67
Influenza A virus	Influenza A virus (strain A/Chicken/Weybridge H7N7) (Influenza A virus (strain A/FPV/Weybridge H7N7))	Neuraminidase (EC 3.2.1.18)	57	112	NTTVVENTYVNNTTIINKGTNLKAPNYLLLNKSLCSVEGWVVIAKDNAIRFGESEQ	1	-----	NTT	VV--E	257	53	1	64
Human coronavirus 229E	Human coronavirus 229E (HCoV-229E)	Spike glycoprotein (S glycoprotein) (E2) (Peplomer protein)	421	476	DGDGITGVPQPVEGVSSFMNVTLDKCTKYNIYDVSGVGVIRVSNDTFLNGITYTST	20	VSSFM	NVT	LDKCT	419	36	1	64
Influenza A virus	Influenza A virus (strain A/Swine/Wisconsin/1/1957 H1N1)	Neuraminidase	57	112	ENNTWVNQTYVNISNANIVAGQDLTSMILAGNSSLCPISGWAIYSKDNSIRIGSKG	2	----E	NNT	WVN-Q	296	51	1	49
Influenza A virus	Influenza A virus (A/Brisbane/10/2007(H3N2))	Hemagglutinin (Fragment)	1	56	QKLPGNDNSTATLCLGHHAVPNGTIVKTITNDQIEVTNATELVQSSSTGEICDSPH	8	PGN-D	NST	ATLCL	170	55	1	42
Human coronavirus HKU1	Human coronavirus HKU1 (isolate N1) (HCoV-HKU1)	Spike glycoprotein (S glycoprotein) (E2) (Peplomer protein) [Cleaved into: Spike protein S1; Spike protein S2]	757	812	RKRRSISASYRFVTFEPFNVSFVNDSIESVGGLYEIKIPTNFTIVGQEEFIQTNSP	19	TFEPF	NVS	FVNDS	69	11	1	23
